# Dietary fatty acids as determinants of cuticular wax profiles in *Tribolium castaneum*

**DOI:** 10.1101/2025.07.06.662788

**Authors:** Subhadeep Das, Avishek Dolai, Oishika Chatterjee, Riya Saha, Pritom Das, Sourav Manna

**Author notes:** Correspondence - Sourav Manna, Department of Life Sciences, Presidency University, Kolkata, 700073, India.

## Abstract

Cuticular waxes are complex mixtures of hydrocarbons and other lipophilic compounds that form an outer protective layer over the insect cuticle playing a role in ecological interactions as well as physiological processes. While CHC profiles are largely genetically determined, several studies have linked diet to cuticular hydrocarbons and limited research indicates a potential influence of dietary fatty acids. Considering this, the current work investigates the effect of nine cereal flours, i.e., wheat, rice, maize, barley, oat, ragi, sorghum, soybean and gram, each with a distinct fatty acid composition, on the cuticular wax profile of *Tribolium castaneum* (Coleoptera: Tenebrionidae), a globally significant stored grain insect. Fatty acid compositions of the nine flours and the cuticular waxes from the beetle populations reared on each diet were characterized using gas chromatography mass spectrometry (GC-MS). In all the beetle populations, the most abundant compound was 1-pentadecene, followed by cis-9-tetradecen-1-ol and 1-heptadecene, irrespective of the diet. While no qualitative differences in cuticular wax composition were found, significant quantitative variation in cuticular wax profile was observed across dietary groups. Similarity percentage (SIMPER) analysis revealed a cumulative Bray– Curtis dissimilarity of 47.72 among the flour samples based on their fatty acid profiles, and a dissimilarity of 18.51 among *T. castaneum* populations reared on these flours based on their cuticular wax composition. Non-metric multidimensional scaling (NMDS) further indicated substantial variation in the cuticular wax profiles of beetle populations raised on different dietary sources. Pearson’s correlation analysis between the concentrations of individual cuticular wax components and the fatty acid content of the respective diets demonstrated strong correlations between specific cuticular compounds and dietary fatty acids. Notably, levels of 1-pentadecene in the beetle cuticle were strongly associated with the concentrations of hexadecanoic and octadecanoic acids in the flours. These results support the hypothesis that, alongside endogenous conserved biosynthetic pathways, dietary fatty acid composition contributes to the modulation of insect cuticular chemistry. This dietary influence may have important implications for understanding insect ecological plasticity and diet-mediated changes in surface chemistry.
