## Supplemental for "Dietary fatty acids as determinants of cuticular wax profiles in *Tribolium castaneum*"

### Sheet: FA_SIMPER (Bray-Curtis)
		Title- Dietary fatty acids as determinants of cuticular wax profiles in Tribolium castaneum
Figure 3b	Results obtained from SIMPER, representing contribution of each fatty acids in determing variance between tested flours
Fatty acids	Av. dissim	Contrib. %	Cumulative %	Mean Wheat Flour	Mean Rice Flour	Mean Chickpea Flour	Mean Corn Flour	Mean Finger Millet Flour	Mean Sorghum Flour	Mean Pearl Millet Flour	Mean Job's Tears Flour	Mean Oat Flour
Hexadecanoic acid	13.32	27.91	27.91	66	42.2	135	188	92.2	124	207	98.4	413
Linoleic acid	12.16	25.48	53.39	2.61	13.1	178	170	39.1	160	158	80	67.6
Oleic acid	10.79	22.61	76	1.85	23.7	113	156	56.6	184	134	37.2	102
Elaidic acid	6.194	12.98	88.98	9.41	7.93	42.8	43.7	31.6	18.4	39	15.6	239
Octadecanoic acid	2.652	5.557	94.54	4.14	4.36	24.3	25.7	9.54	15.9	63.4	9.2	49
Eicosanoic acid	1.509	3.162	97.7	2.85	0.803	12.5	9.86	3.76	0.843	12.7	1.55	52.1
11-Eicosenoic acid	0.4012	0.8407	98.54	0.623	0	6.29	2.26	0.27	0.137	1.15	1.97	10.2
9-Hexadecenoic acid	0.1718	0.36	98.9	0.06	0	0.79	0.603	0.567	0.723	2.52	0.0767	5.01
Docosanoic acid	0.1575	0.33	99.23	0.353	0.2	4.07	1.43	0.467	0.0833	1.56	0.623	0.64
Tetradecanoic acid	0.1245	0.2608	99.49	0.233	0.723	2.13	0.517	0.26	0	0.403	1.28	2.44
Tetracosanoic acid	0.06548	0.1372	99.63	0.127	0.523	1.05	0.69	0.08	0	0.583	0.06	0
Heptadecanoic acid	0.05617	0.1177	99.75	0.427	0.02	0.887	0.487	0.593	0.253	0.593	0.11	0.71
Pentadecanoic acid	0.04539	0.09512	99.84	0.35	0.0233	1.01	0.05	0.307	0	0.177	0.273	0
11,13-Eicosadienoic acid	0.04348	0.09112	99.93	0	0	1.45	0.32	0	0	0	0	0
10-Heptadecenoic acid	0.0184	0.03855	99.97	0	0	0.58	0.14	0	0	0.0367	0	0
Tricosanoic acid	0.01374	0.0288	100	0	0	0.5	0	0.0233	0	0	0	0
	47.7227

### Sheet: CHC_SIMPER (Bray-Curtis)
Figure 3c	Results obtained from SIMPER, representing contribution of each cuticular compounds in determing variance between T. castaneum populations reared on different flour sources
1-Pentadecene	7.959	43	43	12.1	12.8	14.5	18.3	18.3	15.6	18.1	14.5	26.8
cis-9-Tetradecen-1-ol	3.909	21.12	64.12	4.72	6.16	4.96	7.86	5.66	7.47	5.67	5.72	9.4
1-Heptadecene	3.22	17.4	81.52	3.69	4.6	3.77	4.98	3.71	4.93	4.92	2.96	4.75
Nonacosane	0.7894	4.265	85.78	0.662	1.24	0.837	0.633	0.73	0.577	0.306	0.402	1.4
11/13-Methylheptacosane	0.4731	2.556	88.34	0.313	0.74	0.42	0.379	0.498	0.417	0.598	0.38	0.771
Heptacosane	0.3252	1.757	90.1	0.223	0.284	0.209	0.195	0.154	0.101	0.124	0.0948	0.746
1,8,11-Heptadecatriene, (Z,Z)-	0.322	1.74	91.84	0.197	0.251	0.277	0.329	0.233	0.305	0.3	0.292	0.422
1-Hexadecene	0.3122	1.687	93.52	0.441	0.511	0.617	0.676	0.616	0.628	0.541	0.696	0.653
3-Methylheptacosane	0.2998	1.62	95.14	0.145	0.417	0.218	0.149	0.096	0.176	0.112	0.151	0.454
2-Methyloctacosane	0.2511	1.357	96.5	0.491	0.0654	0.0228	0.043	0.0265	0.0417	0.0727	0.0331	0.0761
Octacosane	0.1373	0.7416	97.24	0.113	0.193	0.106	0.0996	0.0878	0.068	0.0902	0.0614	0.264
Hentriacontane	0.1318	0.7123	97.95	0.201	0.101	0.0465	0.0431	0.101	0.0651	0.0732	0.0379	0.0626
3-Methylnonacosane	0.1259	0.6803	98.63	0.151	0	0.0482	0.0655	0.0808	0.11	0.109	0.0864	0.0926
1-Tetradecene	0.07757	0.4191	99.05	0.079	0.0899	0.0928	0.109	0.0885	0.108	0.0834	0.0653	0.089
15-Methylnonacosane	0.06059	0.3274	99.38	0.0359	0.0934	0.0372	0.024	0.0237	0.0386	0.0324	0.0215	0.0402
Hexacosane	0.04095	0.2212	99.6	0.074	0.0104	0	0	0	0	0	0	0.025
Pentacosane	0.03631	0.1962	99.8	0.0647	0.00859	0.0054	0.00555	0.00455	0	0.00474	0	0.00995
11/3-methyl pentacosane	0.01987	0.1073	99.9	0.0144	0.0184	0.00306	0	0	0	0	0	0.0273
Triacontane	0.01436	0.07759	99.98	0.0355	0	0	0	0	0	0	0	0
Tetradecane	0.00326	0.01761	100	0	0	0.00312	0	0	0	0.00629	0	0
	18.5087

### Sheet: FA_Sim. Index_(BrayCurtis)
Figure 3d	Similarity matrix representing the Bray-Curtis Similarity indices (0 and 1 represent lowest and highest similarity respectively)
	Wheat Flour	Wheat Flour	Wheat Flour	Rice Flour	Rice Flour	Rice Flour	Chickpea Flour	Chickpea Flour	Chickpea Flour	Corn Flour	Corn Flour	Corn Flour	Finger Millet Flour	Finger Millet Flour	Finger Millet Flour	Sorghum Flour	Sorghum Flour	Sorghum Flour	Pearl Millet Flour	Pearl Millet Flour	Pearl Millet Flour	Job's Tears Flour	Job's Tears Flour	Job's Tears Flour	Oat Flour	Oat Flour	Oat Flour
Wheat Flour	1	0.900616	0.916701	0.650488	0.702112	0.610569	0.307587	0.284727	0.28952	0.275673	0.271448	0.236745	0.566188	0.52267	0.554583	0.301349	0.32154	0.232032	0.304595	0.172763	0.356667	0.584033	0.480877	0.503659	0.179104	0.17682	0.16606
Wheat Flour	0.900616	1	0.827399	0.605107	0.658813	0.566357	0.33448	0.309987	0.315127	0.301398	0.295972	0.258636	0.622451	0.565231	0.598846	0.341979	0.357029	0.265578	0.334139	0.189329	0.387176	0.642697	0.528044	0.560545	0.196579	0.194096	0.182387
Wheat Flour	0.916701	0.827399	1	0.685169	0.730734	0.651333	0.269435	0.248993	0.253274	0.240641	0.237153	0.206259	0.501796	0.462994	0.492685	0.26005	0.282078	0.199543	0.264987	0.149871	0.313569	0.519426	0.425498	0.444987	0.155161	0.153178	0.143743
Rice Flour	0.650488	0.605107	0.685169	1	0.867202	0.887676	0.307818	0.284943	0.28974	0.276134	0.271958	0.237353	0.574793	0.522082	0.553332	0.313816	0.331472	0.250594	0.305236	0.172789	0.356294	0.60247	0.489475	0.521075	0.179229	0.176944	0.166177
Rice Flour	0.702112	0.658813	0.730734	0.867202	1	0.764131	0.383203	0.355905	0.361644	0.345234	0.340074	0.298542	0.687679	0.629116	0.663872	0.389324	0.408419	0.309947	0.379482	0.219279	0.440347	0.71862	0.592634	0.628674	0.227227	0.224407	0.211089
Rice Flour	0.610569	0.566357	0.651333	0.887676	0.764131	1	0.255628	0.23609	0.24018	0.229225	0.225311	0.19611	0.491085	0.443754	0.471812	0.261592	0.276267	0.205412	0.253737	0.141714	0.297522	0.516281	0.414451	0.442786	0.147136	0.145228	0.136245
Chickpea Flour	0.307587	0.33448	0.269435	0.307818	0.383203	0.255628	1	0.952861	0.906471	0.83637	0.90289	0.827529	0.615389	0.674483	0.6391	0.906325	0.80936	0.762712	0.836553	0.669599	0.829794	0.589977	0.717107	0.677415	0.551193	0.531545	0.531469
Chickpea Flour	0.284727	0.309987	0.248993	0.284943	0.355905	0.23609	0.952861	1	0.920347	0.846255	0.914648	0.869552	0.577457	0.634578	0.60034	0.871911	0.775921	0.778704	0.850166	0.710874	0.805409	0.552986	0.675966	0.63742	0.571395	0.551709	0.554097
Chickpea Flour	0.28952	0.315127	0.253274	0.28974	0.361644	0.24018	0.906471	0.920347	1	0.886462	0.905399	0.859633	0.56604	0.620442	0.594331	0.905	0.850573	0.823988	0.819798	0.703397	0.801807	0.560819	0.684717	0.645915	0.513248	0.493401	0.50925
Corn Flour	0.275673	0.301398	0.240641	0.276134	0.345234	0.229225	0.83637	0.846255	0.886462	1	0.925405	0.898765	0.535983	0.589911	0.56379	0.861406	0.888185	0.863127	0.866655	0.738055	0.755702	0.538527	0.658308	0.624311	0.541611	0.517732	0.532199
Corn Flour	0.271448	0.295972	0.237153	0.271958	0.340074	0.225311	0.90289	0.914648	0.905399	0.925405	1	0.914073	0.554641	0.610908	0.577145	0.899518	0.814473	0.802834	0.888918	0.748052	0.778643	0.530326	0.650175	0.613213	0.591774	0.567914	0.580226
Corn Flour	0.236745	0.258636	0.206259	0.237353	0.298542	0.19611	0.827529	0.869552	0.859633	0.898765	0.914073	1	0.495361	0.54774	0.516159	0.828125	0.797701	0.797258	0.830122	0.817849	0.711464	0.471897	0.583947	0.549117	0.61662	0.593656	0.604236
Finger Millet Flour	0.566188	0.622451	0.501796	0.574793	0.687679	0.491085	0.615389	0.577457	0.56604	0.535983	0.554641	0.495361	1	0.930588	0.913656	0.626304	0.587726	0.463324	0.610409	0.37596	0.687246	0.794508	0.770281	0.774211	0.389025	0.384806	0.363911
Finger Millet Flour	0.52267	0.565231	0.462994	0.522082	0.629116	0.443754	0.674483	0.634578	0.620442	0.589911	0.610908	0.54774	0.930588	1	0.868145	0.682418	0.643513	0.513839	0.6655	0.419178	0.745719	0.745589	0.786965	0.790978	0.433357	0.428594	0.405921
Finger Millet Flour	0.554583	0.598846	0.492685	0.553332	0.663872	0.471812	0.6391	0.60034	0.594331	0.56379	0.577145	0.516159	0.913656	0.868145	1	0.641608	0.610316	0.483479	0.633286	0.393041	0.71841	0.870601	0.813571	0.817247	0.406558	0.402015	0.38041
Sorghum Flour	0.301349	0.341979	0.26005	0.313816	0.389324	0.261592	0.906325	0.871911	0.905	0.861406	0.899518	0.828125	0.626304	0.682418	0.641608	1	0.894192	0.812959	0.820687	0.663293	0.774647	0.594328	0.721359	0.688318	0.495754	0.470312	0.488005
Sorghum Flour	0.32154	0.357029	0.282078	0.331472	0.408419	0.276267	0.80936	0.775921	0.850573	0.888185	0.814473	0.797701	0.587726	0.643513	0.610316	0.894192	1	0.841852	0.79414	0.638804	0.746633	0.60165	0.732334	0.69899	0.455035	0.429502	0.449377
Sorghum Flour	0.232032	0.265578	0.199543	0.250594	0.309947	0.205412	0.762712	0.778704	0.823988	0.863127	0.802834	0.797258	0.463324	0.513839	0.483479	0.812959	0.841852	1	0.741003	0.713896	0.667887	0.476743	0.591834	0.564296	0.44996	0.426978	0.445086
Pearl Millet Flour	0.304595	0.334139	0.264987	0.305236	0.379482	0.253737	0.836553	0.850166	0.819798	0.866655	0.888918	0.830122	0.610409	0.6655	0.633286	0.820687	0.79414	0.741003	1	0.684912	0.856776	0.580826	0.707427	0.672186	0.611566	0.58549	0.590929
Pearl Millet Flour	0.172763	0.189329	0.149871	0.172789	0.219279	0.141714	0.669599	0.710874	0.703397	0.738055	0.748052	0.817849	0.37596	0.419178	0.393041	0.663293	0.638804	0.713896	0.684912	1	0.606289	0.356024	0.448482	0.420293	0.658165	0.630317	0.649738
Pearl Millet Flour	0.356667	0.387176	0.313569	0.356294	0.440347	0.297522	0.829794	0.805409	0.801807	0.755702	0.778643	0.711464	0.687246	0.745719	0.71841	0.774647	0.746633	0.667887	0.856776	0.606289	1	0.662069	0.795542	0.757718	0.576425	0.545154	0.54814
Job's Tears Flour	0.584033	0.642697	0.519426	0.60247	0.71862	0.516281	0.589977	0.552986	0.560819	0.538527	0.530326	0.471897	0.794508	0.745589	0.870601	0.594328	0.60165	0.476743	0.580826	0.356024	0.662069	1	0.855653	0.886372	0.370135	0.357017	0.346141
Job's Tears Flour	0.480877	0.528044	0.425498	0.489475	0.592634	0.414451	0.717107	0.675966	0.684717	0.658308	0.650175	0.583947	0.770281	0.786965	0.813571	0.721359	0.732334	0.591834	0.707427	0.448482	0.795542	0.855653	1	0.956322	0.43312	0.411995	0.409473
Job's Tears Flour	0.503659	0.560545	0.444987	0.521075	0.628674	0.442786	0.677415	0.63742	0.645915	0.624311	0.613213	0.549117	0.774211	0.790978	0.817247	0.688318	0.69899	0.564296	0.672186	0.420293	0.757718	0.886372	0.956322	1	0.411235	0.389629	0.388241
Oat Flour	0.179104	0.196579	0.155161	0.179229	0.227227	0.147136	0.551193	0.571395	0.513248	0.541611	0.591774	0.61662	0.389025	0.433357	0.406558	0.495754	0.455035	0.44996	0.611566	0.658165	0.576425	0.370135	0.43312	0.411235	1	0.933112	0.933321
Oat Flour	0.17682	0.194096	0.153178	0.176944	0.224407	0.145228	0.531545	0.551709	0.493401	0.517732	0.567914	0.593656	0.384806	0.428594	0.402015	0.470312	0.429502	0.426978	0.58549	0.630317	0.545154	0.357017	0.411995	0.389629	0.933112	1	0.942941
Oat Flour	0.16606	0.182387	0.143743	0.166177	0.211089	0.136245	0.531469	0.554097	0.50925	0.532199	0.580226	0.604236	0.363911	0.405921	0.38041	0.488005	0.449377	0.445086	0.590929	0.649738	0.54814	0.346141	0.409473	0.388241	0.933321	0.942941	1
	*based on dietary fatty acids present in flours

### Sheet: CHC_Sim. Index_(BrayCurtis)
Figure 3e	Similarity matrix representing the Bray-Curtis Similarity indices (0 and 1 represent lowest and highest similarity respectively)
	Wheat Flour	Wheat Flour	Wheat Flour	Rice Flour	Rice Flour	Rice Flour	Chickpea Flour	Chickpea Flour	Chickpea Flour	Corn Flour	Corn Flour	Corn Flour	Finger Millet Flour	Finger Millet Flour	Finger Millet Flour	Sorghum Flour	Sorghum Flour	Sorghum Flour	Pearl Millet Flour	Pearl Millet Flour	Pearl Millet Flour	Job's Tears Flour	Job's Tears Flour	Job's Tears Flour	Oat Flour	Oat Flour	Oat Flour
Wheat Flour	1	0.86585	0.744479	0.702876	0.821919	0.835786	0.739729	0.797767	0.83658	0.706721	0.68378	0.643504	0.739434	0.649118	0.788508	0.705348	0.719406	0.718612	0.740863	0.690245	0.642411	0.69457	0.712486	0.835079	0.594986	0.558679	0.554484
Wheat Flour	0.86585	1	0.848281	0.775961	0.905782	0.928387	0.825445	0.903345	0.894092	0.810591	0.768666	0.716452	0.820023	0.732463	0.860028	0.811234	0.801244	0.810487	0.796619	0.782703	0.717156	0.790551	0.792665	0.940646	0.668569	0.611846	0.610271
Wheat Flour	0.744479	0.848281	1	0.893619	0.875891	0.863981	0.945382	0.931738	0.870727	0.876846	0.898449	0.846603	0.815218	0.861101	0.856137	0.887566	0.93571	0.941548	0.781635	0.832901	0.84486	0.849959	0.925371	0.831779	0.752444	0.729666	0.713014
Rice Flour	0.702876	0.775961	0.893619	1	0.837506	0.839293	0.884558	0.852679	0.796624	0.842882	0.831856	0.875838	0.752978	0.844616	0.78863	0.855657	0.915162	0.89955	0.701976	0.759898	0.893611	0.756231	0.901906	0.747014	0.718875	0.777466	0.748642
Rice Flour	0.821919	0.905782	0.875891	0.837506	1	0.922854	0.874209	0.92699	0.905506	0.838362	0.803748	0.761259	0.837364	0.766901	0.891476	0.835308	0.846342	0.84524	0.797289	0.815697	0.77135	0.806043	0.853277	0.86768	0.707009	0.683248	0.662149
Rice Flour	0.835786	0.928387	0.863981	0.839293	0.922854	1	0.865511	0.887076	0.859262	0.82247	0.791212	0.748272	0.790605	0.753866	0.85257	0.823228	0.833075	0.831896	0.752419	0.786214	0.743538	0.788141	0.827473	0.873932	0.69405	0.66598	0.660963
Chickpea Flour	0.739729	0.825445	0.945382	0.884558	0.874209	0.865511	1	0.910194	0.864567	0.909785	0.920229	0.876058	0.854379	0.88488	0.9021	0.91259	0.952537	0.962297	0.816533	0.863533	0.870177	0.875264	0.951393	0.797588	0.790146	0.764937	0.757722
Chickpea Flour	0.797767	0.903345	0.931738	0.852679	0.92699	0.887076	0.910194	1	0.921621	0.864796	0.856336	0.80393	0.865284	0.819705	0.901841	0.870791	0.891746	0.898329	0.82583	0.860042	0.805609	0.833795	0.882456	0.876606	0.743487	0.691016	0.690841
Chickpea Flour	0.83658	0.894092	0.870727	0.796624	0.905506	0.859262	0.864567	0.921621	1	0.831254	0.798405	0.753513	0.864682	0.761519	0.910983	0.826636	0.837125	0.836825	0.875806	0.808283	0.741501	0.843256	0.829073	0.895892	0.694034	0.646827	0.64574
Corn Flour	0.706721	0.810591	0.876846	0.842882	0.838362	0.82247	0.909785	0.864796	0.831254	1	0.891803	0.88272	0.879758	0.904234	0.890931	0.963339	0.900166	0.916843	0.854448	0.872726	0.857609	0.889089	0.887519	0.795314	0.807366	0.764762	0.765087
Corn Flour	0.68378	0.768666	0.898449	0.831856	0.803748	0.791212	0.920229	0.856336	0.798405	0.891803	1	0.92157	0.9125	0.952798	0.852545	0.875559	0.906696	0.917421	0.848882	0.930139	0.838118	0.832831	0.904729	0.740491	0.84972	0.824334	0.807916
Corn Flour	0.643504	0.716452	0.846603	0.875838	0.761259	0.748272	0.876058	0.80393	0.753513	0.88272	0.92157	1	0.849488	0.943456	0.80789	0.878282	0.899479	0.89322	0.796846	0.856274	0.880324	0.781043	0.891268	0.691306	0.80484	0.8521	0.836537
Finger Millet Flour	0.739434	0.820023	0.815218	0.752978	0.837364	0.790605	0.854379	0.865284	0.864682	0.879758	0.9125	0.849488	1	0.875092	0.890915	0.851764	0.82925	0.844227	0.926455	0.927809	0.770542	0.851253	0.831845	0.814157	0.808488	0.750241	0.746563
Finger Millet Flour	0.649118	0.732463	0.861101	0.844616	0.766901	0.753866	0.88488	0.819705	0.761519	0.904234	0.952798	0.943456	0.875092	1	0.82004	0.902733	0.891662	0.902617	0.818176	0.909829	0.856957	0.804089	0.880506	0.713866	0.84664	0.847872	0.838466
Finger Millet Flour	0.788508	0.860028	0.856137	0.78863	0.891476	0.85257	0.9021	0.901841	0.910983	0.890931	0.852545	0.80789	0.890915	0.82004	1	0.894737	0.860197	0.86895	0.892923	0.869728	0.786721	0.86108	0.858215	0.839057	0.749329	0.700479	0.699368
Sorghum Flour	0.705348	0.811234	0.887566	0.855657	0.835308	0.823228	0.91259	0.870791	0.826636	0.963339	0.875559	0.878282	0.851764	0.902733	0.894737	1	0.907232	0.924669	0.835081	0.86382	0.869453	0.891851	0.892191	0.793947	0.796374	0.760555	0.758987
Sorghum Flour	0.719406	0.801244	0.93571	0.915162	0.846342	0.833075	0.952537	0.891746	0.837125	0.900166	0.906696	0.899479	0.82925	0.891662	0.860197	0.907232	1	0.981766	0.787422	0.837038	0.899844	0.844024	0.97519	0.775879	0.784651	0.781031	0.756335
Sorghum Flour	0.718612	0.810487	0.941548	0.89955	0.84524	0.831896	0.962297	0.898329	0.836825	0.916843	0.917421	0.89322	0.844227	0.902617	0.86895	0.924669	0.981766	1	0.803427	0.850215	0.897364	0.860522	0.96569	0.786002	0.796482	0.776707	0.759837
Pearl Millet Flour	0.740863	0.796619	0.781635	0.701976	0.797289	0.752419	0.816533	0.82583	0.875806	0.854448	0.848882	0.796846	0.926455	0.818176	0.892923	0.835081	0.787422	0.803427	1	0.87512	0.724506	0.869226	0.784478	0.810772	0.749952	0.68355	0.681093
Pearl Millet Flour	0.690245	0.782703	0.832901	0.759898	0.815697	0.786214	0.863533	0.860042	0.808283	0.872726	0.930139	0.856274	0.927809	0.909829	0.869728	0.86382	0.837038	0.850215	0.87512	1	0.777255	0.824295	0.832693	0.763676	0.863042	0.796053	0.794939
Pearl Millet Flour	0.642411	0.717156	0.84486	0.893611	0.77135	0.743538	0.870177	0.805609	0.741501	0.857609	0.838118	0.880324	0.770542	0.856957	0.786721	0.869453	0.899844	0.897364	0.724506	0.777255	1	0.781585	0.903018	0.701888	0.731885	0.76925	0.741863
Job's Tears Flour	0.69457	0.790551	0.849959	0.756231	0.806043	0.788141	0.875264	0.833795	0.843256	0.889089	0.832831	0.781043	0.851253	0.804089	0.86108	0.891851	0.844024	0.860522	0.869226	0.824295	0.781585	1	0.83942	0.815978	0.734493	0.668384	0.667424
Job's Tears Flour	0.712486	0.792665	0.925371	0.901906	0.853277	0.827473	0.951393	0.882456	0.829073	0.887519	0.904729	0.891268	0.831845	0.880506	0.858215	0.892191	0.97519	0.96569	0.784478	0.832693	0.903018	0.83942	1	0.765049	0.779506	0.783683	0.755776
Job's Tears Flour	0.835079	0.940646	0.831779	0.747014	0.86768	0.873932	0.797588	0.876606	0.895892	0.795314	0.740491	0.691306	0.814157	0.713866	0.839057	0.793947	0.775879	0.786002	0.810772	0.763676	0.701888	0.815978	0.765049	1	0.645663	0.58571	0.585061
Oat Flour	0.594986	0.668569	0.752444	0.718875	0.707009	0.69405	0.790146	0.743487	0.694034	0.807366	0.84972	0.80484	0.808488	0.84664	0.749329	0.796374	0.784651	0.796482	0.749952	0.863042	0.731885	0.734493	0.779506	0.645663	1	0.863963	0.892904
Oat Flour	0.558679	0.611846	0.729666	0.777466	0.683248	0.66598	0.764937	0.691016	0.646827	0.764762	0.824334	0.8521	0.750241	0.847872	0.700479	0.760555	0.781031	0.776707	0.68355	0.796053	0.76925	0.668384	0.783683	0.58571	0.863963	1	0.904446
Oat Flour	0.554484	0.610271	0.713014	0.748642	0.662149	0.660963	0.757722	0.690841	0.64574	0.765087	0.807916	0.836537	0.746563	0.838466	0.699368	0.758987	0.756335	0.759837	0.681093	0.794939	0.741863	0.667424	0.755776	0.585061	0.892904	0.904446	1
	*based on cuticular hydrocarbons present in the surface wax of T. castaneum, collected from different diet sources

### Sheet: NMDS score (FA)
Figure 4a	Loadings of individual fatty acids indicating their contribution to the NMDS ordination space.
	Name	Axis 1	Axis 2
	Tetradecanoic acid	0.067285	0.023599
	Pentadecanoic acid	-0.0036526	-0.0048165
	9-Hexadecenoic acid	0.16296	0.056674
	Hexadecanoic acid	0.10052	0.025482
	10-Heptadecenoic acid	0.1077	-0.03716
	Heptadecanoic acid	0.064398	0.018338
	Linoleic acid	0.099987	-0.027577
	Oleic acid	0.10443	-0.021847
	Elaidic acid	0.14442	0.06635
	Octadecanoic acid	0.12368	0.013084
	11,13-Eicosadienoic acid	0.10958	-0.043149
	11-Eicosenoic acid	0.13781	0.047787
	Eicosanoic acid	0.15642	0.067853
	Docosanoic acid	0.082703	-0.016763
	Tricosanoic acid	0.094036	-0.040963
	Tetracosanoic acid	0.035426	-0.029371

### Sheet: NMDS score (CHC)
Figure 4b	Loadings of individual cuticular wax compounds indicating their contribution to the NMDS ordination space.
	Name	Axis 1	Axis 2
	1-Tetradecene	0.02159	-0.022436
	Tetradecane	0.038207	-0.06684
	1-Pentadecene	0.041187	0.0020683
	1-Hexadecene	0.022314	-0.0074089
	1,8,11-Heptadecatriene, (Z,Z)-	0.049258	-0.023255
	cis-9-Tetradecen-1-ol	0.038639	-0.013785
	1-Heptadecene	0.026778	-0.0238
	Pentacosane	-0.20584	-0.017584
	11/3-methyl pentacosane	0.022613	-0.055655
	Hexacosane	-0.1844	-0.030817
	Heptacosane	0.077139	-0.031251
	11/13-Methylheptacosane	0.026143	-0.018649
	3-Methylheptacosane	0.030323	-0.026465
	Octacosane	0.042803	-0.0324
	2-Methyloctacosane	-0.17462	-0.017334
	Nonacosane	0.027295	-0.021442
	15-Methylnonacosane	-0.022852	-0.033746
	3-Methylnonacosane	-0.015652	0.00097592
	Triacontane	-0.24577	-0.046979
	Hentriacontane	-0.081283	-0.011524
	Tetradecanoic acid	0.075033	0.004425
	Pentadecanoic acid	-0.052897	0.028726
	9-Hexadecenoic acid	0.19753	0.0077297
	Hexadecanoic acid	0.10984	0.0085395
	10-Heptadecenoic acid	0.020184	0.027926
	Heptadecanoic acid	0.05741	0.011689
	Linoleic acid	0.05527	0.027017
	Oleic acid	0.075815	0.017177
	Elaidic acid	0.19223	-0.0047237
	Octadecanoic acid	0.11673	0.020054
	11,13-Eicosadienoic acid	0.0065142	0.05675
	11-Eicosenoic acid	0.15543	-0.0038922
	Eicosanoic acid	0.2003	-0.013191
	Docosanoic acid	0.032938	0.029298
	Tricosanoic acid	-0.012611	0.054273
	Tetracosanoic acid	0.0092901	-0.00058649

### Sheet: Factor analysis
Figure 5b	Impact of individual dietary fatty acids (in flour) as environmental variables in canonical factor analysis (CABFAC) for resolving cuticular hydrocarbon composition-based clustering of T. castaneum reared on different flour types.
		R square	RMSE	Normalized RMSE	Percentage
	Tetradecanoic acid	0.418	0.055	0.0619	6.19232
	Pentadecanoic acid	0.499	0.018	0.074	7.40083
	9-Hexadecenoic acid	0.53	0.094	0.0818	8.18
	Hexadecanoic acid	0.471	6.87	0.0453	4.52675
	10-Heptadecenoic acid	0.458	0.012	0.1432	14.321
	Heptadecanoic acid	0.59	0.017	0.0375	3.75409
	Linoleic acid	0.458	4.506	0.0467	4.66835
	Oleic acid	0.461	4.166	0.0464	4.63981
	Elaidic acid	0.503	4.243	0.0854	8.5357
	Octadecanoic acid	0.594	1.182	0.0518	5.17668
	11,13-Eicosadienoic acid	0.482	0.03	0.1523	15.2283
	11-Eicosenoic acid	0.622	0.2	0.0785	7.85303
	Eicosanoic acid	0.635	0.908	0.0843	8.43119
	Docosanoic acid	0.4	0.082	0.0783	7.83277
	Tricosanoic acid	0.442	0.01	0.1725	17.2519
	Tetracosanoic acid	0.524	0.025	0.072	7.20362

### Sheet: Correlation matrix data
Figure 6a	Pearson’s correlation matrix showing the relationship between the concentration of individual fatty acids in each flour and the concentration of corresponding cuticular hydrocarbon compounds identified in T. castaneum reared on those flours.
	Tetradecanoic acid	Pentadecanoic acid	9-Hexadecenoic acid	Hexadecanoic acid	10-Heptadecenoic acid	Heptadecanoic acid	Linoleic acid	Oleic acid	Elaidic acid	Octadecanoic acid	11,13-Eicosadienoic acid	11-Eicosenoic acid	Eicosanoic acid	Docosanoic acid	Tricosanoic acid	Tetracosanoic acid
1-Tetradecene	-0.01964	-0.0182	0.01688	0.000555075	0.15885	0.1329	0.10628	0.21543	0.03876	0.0696	0.08042	0.11167	0.08842	0.12041	0.01191	0.26949
Tetradecane	0.05551	0.22734	0.08721	-0.03975	0.31355	0.18505	0.11564	-0.000981144	-0.04816	0.24609	0.20094	0.03881	0.0487	0.30827	0.13041	0.31496
1-Pentadecene	0.45654	-0.30665	0.87004	0.90064	-0.13167	0.47524	0.17259	0.37198	0.87662	0.64866	-0.14268	0.55941	0.71925	-0.01988	-0.1786	-0.13044
1-Hexadecene	0.22032	-0.00232	0.10414	0.19879	0.1532	0.14328	0.20586	0.25844	0.15943	0.08211	0.0531	0.22168	0.14805	0.10214	0.01371	0.09401
1,8,11-Heptadecatriene, (Z,Z)-	0.24975	-0.08057	0.2815	0.28054	0.09945	0.24573	0.09243	0.17838	0.32006	0.22796	0.02238	0.38299	0.34098	0.07849	-0.06877	0.16021
cis-9-Tetradecen-1-ol	0.20537	-0.43739	0.44538	0.47848	-0.12072	0.06983	0.07839	0.29383	0.55352	0.25507	-0.25548	0.45651	0.51941	-0.1459	-0.25898	-0.07427
1-Heptadecene	-0.03619	-0.18975	0.15694	0.1323	0.08185	0.17745	0.0912	0.1968	0.12556	0.19969	-0.08219	0.1224	0.21266	0.03834	-0.11109	0.31317
Pentacosane	-0.10307	0.08223	-0.0938	-0.12127	-0.07056	0.01349	-0.2845	-0.27033	-0.06041	-0.14588	-0.08027	-0.02174	0.0019	-0.09597	-0.06819	-0.07844
11/3-methyl pentacosane	0.26907	-0.14188	0.20443	0.23423	-0.11806	-0.02269	-0.34712	-0.22515	0.35714	0.00574	-0.13545	0.48055	0.57093	-0.12866	-0.0864	-0.05498
Hexacosane	-0.03873	0.01597	-0.02447	-0.02737	-0.12372	0.01699	-0.31611	-0.27455	0.03909	-0.12209	-0.11496	0.09197	0.14543	-0.14169	-0.10385	-0.12099
Heptacosane	0.43032	-0.14489	0.40209	0.47487	-0.03888	0.14246	-0.20999	-0.06709	0.58851	0.16822	-0.04052	0.75175	0.84278	-0.02186	-0.04213	-0.10396
11/13-Methylheptacosane	0.23808	-0.21616	0.28956	0.2466	-0.09218	0.04957	-0.18379	-0.04091	0.3025	0.19275	-0.13701	0.34045	0.47028	-0.04341	-0.1082	0.11674
3-Methylheptacosane	0.38272	-0.19204	0.21983	0.26651	-0.04451	-0.05775	-0.23338	-0.08623	0.36829	0.01021	0.00138	0.53986	0.58875	-0.03777	0.00678	0.00912
Octacosane	0.36383	-0.18376	0.33905	0.35255	-0.05779	0.09137	-0.27004	-0.13896	0.50324	0.13712	-0.07072	0.66948	0.75537	-0.03257	-0.05048	0.01268
2-Methyloctacosane	-0.13684	0.04039	-0.08249	-0.11727	-0.10904	0.01534	-0.26702	-0.24406	-0.0737	-0.12355	-0.11371	-0.06975	-0.03916	-0.12373	-0.10156	-0.07883
Nonacosane	0.39302	-0.10075	0.24258	0.27504	0.02329	0.1172	-0.26591	-0.12892	0.45525	-0.02856	0.03431	0.5887	0.60668	-0.03687	0.09101	0.03141
15-Methylnonacosane	0.04096	-0.10887	-0.05086	-0.14786	0.02353	-0.09234	-0.26787	-0.21896	-0.05871	-0.15866	-0.10072	-0.13968	-0.09699	-0.13589	-0.00569	0.20709
3-Methylnonacosane	-0.1366	-0.01088	0.08463	0.0707	-0.11539	0.19599	-0.0446	-0.00922	0.0248	0.05586	-0.10403	-0.02169	0.05504	-0.1264	-0.18456	-0.16053
Triacontane	-0.2466	0.12137	-0.21511	-0.26345	-0.13996	-0.01795	-0.42557	-0.43003	-0.18657	-0.27897	-0.13004	-0.15492	-0.13542	-0.17414	-0.11747	-0.13637
Hentriacontane	-0.19318	0.01998	-0.10111	-0.18036	-0.12295	0.03818	-0.31159	-0.27963	-0.10598	-0.14324	-0.13835	-0.14526	-0.08187	-0.15848	-0.10797	-0.01532
